# Multidimensional analysis of drought response in an inter-specific tomato population (ToMAGIC)

**DOI:** 10.64898/2026.02.18.706544

**Authors:** Oussama Antar, Ana Rivera, Daniel Fenero, Lydia Serrano, Karen Alache, Aylin Kabaş, Jon Bančič, Mariola Plazas, Pietro Gramazio, Jaime Prohens, Santiago Vilanova, Joan Casals

**Author notes:** Corresponding author: Santiago Vilanova.

## Abstract

Drought stress poses a significant threat to agricultural productivity, particularly in regions with limited water availability. This study delves into the drought response in a multiparental interspecific tomato MAGIC population (ToMAGIC), developed by intercrossing *Solanum pimpinellifolium* (SP) and *S. lycopersicum var. cerasiforme* (SLC). A core collection of 139 recombinant lines, selected for their genetic diversity, was evaluated under both control and water stress conditions over two consecutive years. Phenotypic data were collected for 25 traits, including vegetative growth, flowering, fruit production, and physiological traits, providing a comprehensive assessment of drought response. Genome-wide association studies (GWAS) identified 15 significant genomic regions associated with drought response across eight chromosomes, highlighting key loci related to growth, earliness, fruit set, and physiological traits such as stomatal conductance and proline accumulation. Transgressive lines, such as S5_T_600 and S5_T_601, which exhibit enhanced drought resilience compared to the parental lines, were identified through genomic assisted selection, highlighting their potential as valuable breeding materials. The study emphasizes the importance of the ToMAGIC population in uncovering the polygenic nature of drought response. These findings offer valuable insights for developing drought-resilient tomato cultivars supporting agricultural sustainability in water-limited environments.
