## Supplementary material for "Multidimensional analysis of drought response in an inter-specific tomato population (ToMAGIC)": Supplememtary data: Table_S2.xlsx

### Sheet: GWAs Results
Trait	Index	Chr	SNP	LOD	Trait	Index	Chr	SNP	LOD	Trait	Index	Chr	SNP	LOD
FruitSet4	TOL	1	72496898	5.12	FlowEarl8	SI	2	37912612	5.38	FlowTruss78	WS	7	63328707	5.56
FruitSet4	SI	1	72496898	6.03	FlowEarl9	TOL	2	37912612	5.25	FlowTruss78	SSI	7	63328707	5.90
FruitSet4	SI	1	73464563	5.29	FlowEarl9	WS	2	37912612	5.16	FlowTruss78	SI	7	63328707	6.16
FruitSet4	SI	1	74622206	5.34	FlowEarl9	SSI	2	37912612	5.16	Diam3	WS	8	55961805	5.65
FruitSet6	SI	1	74977064	6.12	FlowEarl9	SI	2	37912612	5.22	Diam3	WS	8	56033414	5.34
GSW2	WS	1	78860628	5.67	FlowEarl3	TOL	3	58968323	5.80	Nfl5	WS	9	61645875	5.47
PH	WS	1	81931711	5.53	FlowEarl3	SSI	3	58968323	5.98	LeafLoss	WS	9	64560463	5.15
PH	SI	1	83478489	5.69	FlowEarl3	SI	3	58968323	5.29	LeafLoss	SI	9	62386097	7.52
PH	SI	1	82865966	5.40	FlowEarl4	TOL	3	58968323	5.64	LeafLoss	SI	9	61776157	7.20
PH	SI	1	82151581	5.14	FlowEarl4	SSI	3	58968323	5.82	LeafLoss	SI	9	62576535	7.03
PH	SI	1	81931711	5.14	FlowEarl4	SI	3	58968323	5.29	Flowtruss34	TOL	12	65603949	5.21
Wilting1	TOL	2	41462274	5.39	FlowEarl6	TOL	3	48480651	5.21	Flowtruss34	WS	12	65603949	5.62
Wilting1	TOL	2	38550317	5.18	FlowEarl6	SSI	3	48480651	5.23	Flowtruss34	SI	12	65603949	6.60
Wilting1	WS	2	41462274	5.56	FlowEarl6	SI	3	48480651	5.29	Flowtruss34	SI	12	65683740	5.85
Wilting1	STI	2	41462274	5.62	TotalB.dw	STI	3	56243536	5.42	Flowtruss34	SI	12	65882296	5.81
Wilting1	SI	2	41462274	5.42	GSW1	WS	5	61035107	5.33	Flowtruss34	SI	12	66672036	5.42
FlowEarl8	TOL	2	37912612	5.19	Proline	WS	7	66087304	5.28	Flowtruss34	SI	12	66137469	5.27
FlowEarl8	SSI	2	37912612	5.12	FlowTruss78	TOL	7	63328707	7.33

### Sheet: Candidate Genes
Trait	Chromosome	Gen_ID	Position	Descritpion	Reference	Reference
FowEarl8, FlowEarl9	2	Solyc02g069960	37752070 - 37755319	NAC domain protein IPR00344; contains Interpro domain(s) IPR003441 No apical meristem (NAM) protein	5	Chong et al., 2022
FowEarl8, FlowEarl9	2	Solyc02g069790	37634416 - 37638493	U2 snRNP auxiliary factor large subunit	23;34	Park et al., 2019; Xion et al., 2019
FlowEarl3, FlowEarl4	3	Solyc03g114720	59046219 - 59052779	bHLH transcription factor 023	16	Liu et al., 2013
FlowEarl6	3	Solyc03g083960	48480502 - 48483514	Trehalose 6-phosphate phosphatase	15;30	Wahl et al., 2013; Lin et al., 2019
FlowTruss78	7	Solyc07g055280	63282844 - 63286468	WRKY transcription factor 78	3	Cai et al., 2014
FlowTruss34	12	Solyc12g098620	65596235 - 65598884	bHLH transcription factor 072	3	Cai et al., 2014
FruitSet4, FruitSet6	1	Solyc01g080690	72506682 - 72514003	WD40 repeat	12;20	Kim et al., 2021; Meng et al., 2024
FruitSet4, FruitSet6	1	Solyc01g080720	72534117 - 72539348	Pentatricopeptide repeat-containing protein	11;35	Zhang et al., 2020; Jiang et al., 2015
FruitSet4, FruitSet6	1	Solyc01g080680	72501992 - 72506098	Sugar transporter ERD6	25;28	Shi et al., 2016; Saddhe et al., 2021;
Nfl5	9	Solyc09g072980	61813506 - 61819775	BTB/POZ and MATH domain-containing protein 2-like	27	Mandadi et al., 2009; Shalmani et al., 2021
PH	1	Solyc01g099280	81814075 - 81827215	Sucrose nonfermenting 4-like protein	18	Mao et al., 2010
TotalB.dw	3	Solyc03g111150	56199786 - 56216378	Malate synthase	1;22;32;37	Nunes-Nesi et al., 2005; Zhao et al., 2019; Asai et al., 2000; Wang et al., 2018
TotalB.dw	3	Solyc03g111170	56227850 - 56233930	4-coumarate-CoA ligase	14	Lavhale et al., 2021
TotalB.dw	3	Solyc03g111200	56248283 - 56251982	Adenylate kinase	7	Geigenberger et al., 2010
Wilting1	2	Solyc02g078930	41533678 - 41534790	Late embryogenesis abundant (LEA) protein-related protein	2;29;33;35	Wang et al., 2007; Babu et al., 2004; Swire-Clark et al., 1999; Yu et al., 2016
LeafLoss	9	Solyc09g074380	62384142 - 62386999	DCD (Development and Cell Death) domain protein	4;6	Camargos et al., 2019; Carvalho et al., 2019
Diam3	8	Solyc08g068800	56004954..56008171	Glutathione peroxidase	21;24	Miao et a., 2006; Passaia and Margis-Pinheiro, 2015
Diam3	8	Solyc08g068580	55810560 - 55818364	phospholipase D Z-like	9;16	González-Mendoza et a., 2021, Liu et a., 2021
Proline	7	Solyc07g063970	66125100 - 66127840	C2H2 zinc finger protein	10;31;32	Huang et al., 2009; Wang et al., 2016; Wang et al., 2019
gsw1	5	Solyc05g051410	61109411 - 61111813	cyclinD4_2	13	Kono et al., 2007
gsw2	1	Solyc01g095240	78845275 - 78846420	Calcium-transporting ATPase 2	26	Schiøtt and Palmgren, 2005
gsw2	1	Solyc01g095700	79145356 - 79147827	Abscisic acid receptor PYL10	8	Gonzalez-Guzman et al., 2012

### Sheet: References
1	Asai, N., Nakajima, N., Tamaoki, M., Kamada, H., & Kondo, N. (2000). Role of malate synthesis mediated by phosphoenolpyruvate carboxylase in guard cells in the regulation of stomatal movement. Academic.Oup.ComN Asai, N Nakajima, M Tamaoki, H Kamada, N KondoPlant and Cell Physiology, 2000•academic.Oup.Com, 41(1), 10–15. https://academic.oup.com/pcp/article-abstract/41/1/10/1943762
2	Babu, R. C., Zhang, J., Blum, A., Ho, T. H. D., Wu, R., & Nguyen, H. T. (2004). HVA1, a LEA gene from barley confers dehydration tolerance in transgenic rice (Oryza sativa L.) via cell membrane protection. Plant Science, 166(4), 855–862. https://doi.org/10.1016/J.PLANTSCI.2003.11.023
3	Cai, Y., Chen, X., Xie, K., Xing, Q., Wu, Y., Li, J., Du, C., Sun, Z., & Guo, Z. (2014). Dlf1, a WRKY Transcription Factor, Is Involved in the Control of Flowering Time and Plant Height in Rice. PLOS ONE, 9(7), e102529. https://doi.org/10.1371/JOURNAL.PONE.0102529
4	Carvalho, H. H., Brustolini, O. J. B., Pimenta, M. R., Mendes, G. C., Gouveia, B. C., Silva, P. A., Silva, J. C. F., Mota, C. S., Soares-Ramos, J. R. L., & Fontes, E. P. B. (2014). The molecular chaperone binding protein BiP prevents leaf dehydration-induced cellular homeostasis disruption. Journals.Plos.OrgHH Carvalho, OJB Brustolini, MR Pimenta, GC Mendes, BC Gouveia, PA Silva, JCF SilvaPLoS On…
5	Chong, L., Xu, R., Huang, P., Guo, P., Zhu, M., Du, H., Sun, X., Ku, L., Zhu, J. K., & Zhu, Y. (2022). The tomato OST1–VOZ1 module regulates drought-mediated flowering. The Plant Cell, 34(5), 2001–2018. https://doi.org/10.1093/PLCELL/KOAC026
6	de Camargos, L. F., Fraga, O. T., Oliveira, C. C., da Silva, J. C. F., Fontes, E. P. B., & Reis, P. A. B. (2019). Development and cell death domain-containing asparagine-rich protein (DCD/NRP): an essential protein in plant development and stress responses. SpringerLF de Camargos, OT Fraga, CC Oliveira, JCF Da Silva, EPB Fontes, PAB ReisTheoretical and Experimental Plant Physiology, 2019•Springer…
7	Geigenberger, P., Riewe, D., & Fernie, A. R. (2010). The central regulation of plant physiology by adenylates. Trends in Plant Science, 15(2), 98–105. https://doi.org/10.1016/J.TPLANTS.2009.11.004/ASSET/E420CE77-FD83-41EE-93FA-DC7962463980/MAIN.ASSETS/GR3.JPG
8	Gonzalez-Guzman, M., Pizzio, G. A., Antoni, R., Vera-Sirera, F., Merilo, E., Bassel, G. W., Fernández, M. A., Holdsworth, M. J., Perez-Amador, M. A., Kollist, H., & Rodriguez, P. L. (2012). Arabidopsis PYR/PYL/RCAR Receptors Play a Major Role in Quantitative Regulation of Stomatal Aperture and Transcriptional Response to Abscisic Acid. The Plant Cell, 24(6), 2483–2496. https://doi.org/10.1105/TPC…
9	González-Mendoza, V. M., Sánchez-Sandoval, M. E., Castro-Concha, L. A., & Teresa Hernández-Sotomayor, S. M. (2021). Phospholipases C and D and Their Role in Biotic and Abiotic Stresses. Plants 2021, Vol. 10, Page 921, 10(5), 921. https://doi.org/10.3390/PLANTS10050921
10	Huang, X. Y., Chao, D. Y., Gao, J. P., Zhu, M. Z., Shi, M., & Lin, H. X. (2009). A previously unknown zinc finger protein, DST, regulates drought and salt tolerance in rice via stomatal aperture control. Genes & Development, 23(15), 1805–1817. https://doi.org/10.1101/GAD.1812409
11	Jiang, S. C., Mei, C., Liang, S., Yu, Y. T., Lu, K., Wu, Z., Wang, X. F., & Zhang, D. P. (2015). Crucial roles of the pentatricopeptide repeat protein SOAR1 in Arabidopsis response to drought, salt and cold stresses. Springer, 88(4–5), 369–385. https://doi.org/10.1007/S11103-015-0327-9
12	Kim, Y. J., Kim, M. H., Hong, W. J., Moon, S., Kim, E. J., Silva, J., Lee, J., Lee, S., Kim, S. T., Park, S. K., & Jung, K. H. (2021). GORI, encoding the WD40 domain protein, is required for pollen tube germination and elongation in rice. Wiley Online LibraryYJ Kim, MH Kim, WJ Hong, S Moon, EJ Kim, J Silva, J Lee, S Lee, ST Kim, SK Park, KH JungThe Plant Journal, 2021•Wiley Online Library, 105(6)…
13	Kono, A., Umeda-Hara, C., Adachi, S., Nagata, N., Konomi, M., Nakagawa, T., Uchimiya, H., & Umeda, M. (2007). The Arabidopsis D-Type Cyclin CYCD4 Controls Cell Division in the Stomatal Lineage of the Hypocotyl Epidermis. The Plant Cell, 19(4), 1265–1277. https://doi.org/10.1105/TPC.106.046763
14	Lavhale, S. G., Joshi, R. S., Kumar, Y., & Giri, A. P. (2021). Functional insights into two Ocimum kilimandscharicum 4-coumarate-CoA ligases involved in phenylpropanoid biosynthesis. International Journal of Biological Macromolecules, 181, 202–210. https://doi.org/10.1016/J.IJBIOMAC.2021.03.129
15	Lin, Q., Yang, J., Wang, Q., Zhu, H., Chen, Z., Dao, Y., & Wang, K. (2019). Overexpression of the trehalose-6-phosphate phosphatase family gene AtTPPF improves the drought tolerance of Arabidopsis thaliana. BMC Plant Biology, 19(1), 1–15. https://doi.org/10.1186/S12870-019-1986-5/FIGURES/7
16	Liu, Q., Zhou, Y., Li, H., Liu, R., Wang, W., Wu, W., Yang, N., & Wang, S. (2021). Osmotic stress-triggered stomatal closure requires Phospholipase Dδ and hydrogen sulfide in Arabidopsis thaliana. Biochemical and Biophysical Research Communications, 534, 914–920. https://doi.org/10.1016/J.BBRC.2020.10.074
17	Liu, Y., Li, X., Li, K., Liu, H., & Lin, C. (2013). Multiple bHLH Proteins form Heterodimers to Mediate CRY2-Dependent Regulation of Flowering-Time in Arabidopsis. PLOS Genetics, 9(10), e1003861. https://doi.org/10.1371/JOURNAL.PGEN.1003861
18	Mao, X., Zhang, H., Tian, S., Chang, X., & Jing, R. (2010). TaSnRK2.4, an SNF1-type serine/threonine protein kinase of wheat (Triticum aestivum L.), confers enhanced multistress tolerance in Arabidopsis. Journal of Experimental Botany, 61(3), 683–696. https://doi.org/10.1093/JXB/ERP331
19	Mandadi, K., Misra, A., Ren, S., physiology, T. M.-P., & 2009, undefined. (n.d.). BT2, a BTB protein, mediates multiple responses to nutrients, stresses, and hormones in Arabidopsis. Academic.Oup.ComKK Mandadi, A Misra, S Ren, TD McKnightPlant Physiology, 2009•academic.Oup.Com. https://doi.org/10.1104/pp.109.139220
20	Meng, L., Su, H., Qu, Z., Lu, P., Tao, J., Li, H., Zhang, J., Zhang, W., Liu, N., Cao, P., & Jin, J. (2024). Genome-wide identification and analysis of WD40 proteins reveal that NtTTG1 enhances drought tolerance in tobacco (Nicotiana tabacum). SpringerL Meng, H Su, Z Qu, P Lu, J Tao, H Li, J Zhang, W Zhang, N Liu, P Cao, J JinBMC Genomics, 2024•Springer, 25(1). https://doi.org/10.1186/S12864-024-…
21	Miao, Y., Lv, D., Wang, P., Wang, X. C., Chen, J., Miao, C., & Song, C. P. (2006). An Arabidopsis Glutathione Peroxidase Functions as Both a Redox Transducer and a Scavenger in Abscisic Acid and Drought Stress Responses. The Plant Cell, 18(10), 2749–2766. https://doi.org/10.1105/TPC.106.044230
22	Nunes-Nesi, A., Carrari, F., Lytovchenko, A., Smith, A. M. O., Loureiro, M. E., Ratcliffe, R. G., Sweetlove, L. J., & Fernie, A. R. (2005). Enhanced photosynthetic performance and growth as a consequence of decreasing mitochondrial malate dehydrogenase activity in transgenic tomato plants. Academic.Oup.ComA Nunes-Nesi, F Carrari, A Lytovchenko, AMO Smith, M Ehlers Loureiro, RG RatcliffePlant Phys…
23	Park, H. Y., Lee, H. T., Lee, J. H., & Kim, J. K. (2019). Arabidopsis U2AF65 regulates flowering time and the growth of pollen tubes. Frontiers in Plant Science, 10, 427143. https://doi.org/10.3389/FPLS.2019.00569/BIBTEX
24	Passaia, G., & Margis-Pinheiro, M. (2015). Glutathione peroxidases as redox sensor proteins in plant cells. Plant Science, 234, 22–26. https://doi.org/10.1016/J.PLANTSCI.2015.01.017
25	Saddhe, A. A., Manuka, R., & Penna, S. (2021). Plant sugars: Homeostasis and transport under abiotic stress in plants. Wiley Online LibraryAA Saddhe, R Manuka, S PennaPhysiologia Plantarum, 2021•Wiley Online Library, 171(4), 739–755. https://doi.org/10.1111/PPL.13283
26	Schiøtt, M., & Palmgren, M. G. (2005). Two plant Ca2+ pumps expressed in stomatal guard cells show opposite expression patterns during cold stress. Wiley Online LibraryM Schiøtt, MG PalmgrenPhysiologia Plantarum, 2005•Wiley Online Library, 124(2), 278–283. https://doi.org/10.1111/J.1399-3054.2005.00512.X
27	Shalmani, A., Huang, Y. bin, Chen, Y. B., Muhammad, I., Li, B. bin, Ullah, U., Jing, X. Q., Bhanbhro, N., Liu, W. T., Li, W. Q., & Chen, K. M. (2021). The highly interactive BTB domain targeting other functional domains to diversify the function of BTB proteins in rice growth and development. International Journal of Biological Macromolecules, 192, 1311–1324. https://doi.org/10.1016/J.IJBIOMAC.20…
28	Shi, H., Wang, B., Yang, P., Li, Y., & Miao, F. (2016). Differences in sugar accumulation and mobilization between sequential and non-sequential senescence wheat cultivars under natural and drought conditions. Journals.Plos.Org, 11(11). https://doi.org/10.1371/JOURNAL.PONE.0166155
29	Swire-Clark, G. A., & Marcotte, W. R. (1999). The wheat LEA protein Em functions as an osmoprotective molecule in Saccharomyces cerevisiae. SpringerGA Swire-Clark, WR Marcotte JrPlant Molecular Biology, 1999•Springer, 39(1), 117–128. https://doi.org/10.1023/A:1006106906345
30	Wahl, V., Ponnu, J., Schlereth, A., Arrivault, S., Langenecker, T., Franke, A., Feil, R., Lunn, J. E., Stitt, M., & Schmid, M. (2013). Regulation of flowering by trehalose-6-phosphate signaling in Arabidopsis thaliana. Science, 339(6120), 704–707. https://doi.org/10.1126/SCIENCE.1230406/SUPPL_FILE/WAHL.SM.PDF
31	Wang, F., Tong, W., Zhu, H., Kong, W., Peng, R., Liu, Q., & Yao, Q. (2016). A novel Cys2/His2 zinc finger protein gene from sweetpotato, IbZFP1, is involved in salt and drought tolerance in transgenic Arabidopsis. Planta, 243(3), 783–797. https://doi.org/10.1007/S00425-015-2443-9/FIGURES/12
32	Wang, K., Ding, Y., Cai, C., Chen, Z., & Zhu, C. (2019). The role of C2H2 zinc finger proteins in plant responses to abiotic stresses. Wiley Online LibraryK Wang, Y Ding, C Cai, Z Chen, C ZhuPhysiologia Plantarum, 2019•Wiley Online Library, 165(4), 690–700. https://doi.org/10.1111/PPL.12728
33	Wang, Y., Jiang, J., Zhao, X., Liu, G., Yang, C., & Zhan, L. (2006). A novel LEA gene from Tamarix androssowii confers drought tolerance in transgenic tobacco. Plant Science, 171(6), 655–662. https://doi.org/10.1016/J.PLANTSCI.2006.06.011
34	Xiong, F., Ren, J. J., Yu, Q., Wang, Y. Y., Lu, C. C., Kong, L. J., Otegui, M. S., & Wang, X. L. (2019). AtU2AF65b functions in abscisic acid mediated flowering via regulating the precursor messenger RNA splicing of ABI5 and FLC in Arabidopsis. Wiley Online LibraryF Xiong, JJ Ren, Q Yu, YY Wang, CC Lu, LJ Kong, MS Otegui, XL WangNew Phytologist, 2019•Wiley Online Library, 223(1), 277–292. https:/…
35	Yu, J., Lai, Y., Wu, X., Wu, G., & Guo, C. (2016). Overexpression of OsEm1 encoding a group I LEA protein confers enhanced drought tolerance in rice. Biochemical and Biophysical Research Communications, 478(2), 703–709. https://doi.org/10.1016/J.BBRC.2016.08.010
36	Zhang, Q., Xu, Y., Huang, J., Zhang, K., Xiao, H., Qin, X., Zhu, L., Zhu, Y., & Hu, J. (2020). The rice pentatricopeptide repeat protein PPR756 is involved in pollen development by affecting multiple RNA editing in mitochondria. Frontiersin.OrgQ Zhang, Y Xu, J Huang, K Zhang, H Xiao, X Qin, L Zhu, Y Zhu, J HuFrontiers in Plant Science, 2020•frontiersin.Org, 11. https://doi.org/10.3389/FPLS.2020.0…
37	Zhao, Y., Yu, H., Zhou, J. M., Smith, S. M., & Li, J. (2020). Malate Circulation: Linking Chloroplast Metabolism to Mitochondrial ROS. Trends in Plant Science, 25(5), 446–454. https://doi.org/10.1016/J.TPLANTS.2020.01.010/ASSET/C95D564B-6A5B-41AE-99B1-502F042F38DB/MAIN.ASSETS/GR2.JPG
